# Sexual dimorphism and plasticity in wing shape in three Diptera

**DOI:** 10.1101/135749

**Authors:** Micael Reis, Natalia Siomava, Ernst A. Wimmer, Nico Posnien

## Abstract

The ability of powered flight in insects facilitated their great evolutionary success allowing them to occupy various ecological niches. Beyond this primary task, wings are often involved in various premating behaviors, such as the generation of courtship songs and the initiation of mating in flight. These specific functions imply special adaptations of wing morphology, as well as sex-specific wing morphologies. Although wing morphology has been extensively studied in *Drosophila melanogaster*, a comprehensive understa nding of sexual wing shape dimorphisms and developmental plasticity is missing for other Diptera. Therefore, we raised flies of the three Diptera species *Drosophila melanogaster, Ceratitis capitata* and *Musca domestica* at different environmental conditions and applied geometric morphometrics to analyze wing shape. Our data showed extensive interspecific differences in wing shape, as well as a clear sexual wing shape dimorphism in all three species. We revealed an impact of different rearing temperatures wing shape in all three species, which was mostly explained by plasticity in wing size in *D. melanogaster*. Rearing densities had significant effects on allometric wing shape in *D. melanogaster*, while no obvious effects were observed for the other two species. Additionally, we do not find evidence for sex-specific response to different rearing conditions in all three species. We determined species-specific and common trends in shape alterations, and we hypothesize developmental and functional implications of our data.

**Contribution to the Field Statement:** The size and shape of organisms and organs must be tightly controlled during development to ensure proper functionality. However, morphological traits vary considerably in nature contributing to phenotypic diversity. Such variation can be the result of evolutionary adaptations as well as plasticity for example as reaction to changing environmental conditions during development. It is therefore a major aim in Biology to unravel the processes that control differences in adult morphology. Insect wings are excellent models to study how organ size and shape evolves because they facilitate basic tasks such as mating and feeding. Accordingly, a tremendous variety of wings sizes and shapes evolved in nature. Additionally, plasticity in wing morphology in response to different rearing conditions has been observed in many insects contributing to phenotypic diversity. In this work we applied Geometric Morphometrics to study wing shape in the three Diptera species: the Mediterranean fruit fly *Ceratitis capitata*, the Vinegar fly *Drosophila melanogaster* and the housefly *Musca domestica*. Flies were raised in different temperature and density regimes that allowed us to study the effects of these environmental factors on wing shape. Additionally, in accordance with different mating behaviors of these flies, we observed a clear sexual shape dimorphism in all three species. Since the three studied species represent serious pests and disease vectors, our findings may contribute to existing and future monitoring efforts.
