## Supplementary material for "Sexual dimorphism and plasticity in wing shape in three Diptera": Suppl Table 1

### Sheet: All_Species
ProcCoord_All ~ Individual_ID+Side+Individual_ID*Side
Analysis of Variance, using Residual Randomization
Permutation procedure: Randomization of null model residuals
Number of permutations: 1000
Estimation method: Ordinary Least Squares
Sums of Squares and Cross-products: Type III
Effect sizes (Z) based on F distributions
	Df	SS	MS	Rsq	F	Z	Pr(>F)
Individual_ID	471	10.4933	0	0.50067	0	NA	0.5005
Side	1	0.0002	0	1e-05	0	NA	0.5005
Individual_ID:Side	471	0.0966	0	0.00461	0	NA	0.5405		#No evidence for fluctuating asymmetry
Residuals	0	0	Inf	0
Total	943	20.9586
ProcCoord_All ~ Individual_ID+Side
Analysis of Variance, using Residual Randomization
Permutation procedure: Randomization of null model residuals
Number of permutations: 1000
Estimation method: Ordinary Least Squares
Sums of Squares and Cross-products: Type II
Effect sizes (Z) based on F distributions
	Df	SS	MS	Rsq	F	Z	Pr(>F)
Individual_ID	471	20.8616	0.044292	0.99537	215.922	28.9444	0.001	**
Side	1	0.0004	0.000358	2e-05	1.7472	1.2874	0.103		#No evidence for directional asymmetry
Residuals	471	0.0966	0.000205	0.00461
Total	943	20.9586

### Sheet: C. capitata
ProcCoord_Cc_342_wings ~ Individual_ID + Side + Individual_ID*Side
Analysis of Variance, using Residual Randomization
Permutation procedure: Randomization of null model residuals
Number of permutations: 1000
Estimation method: Ordinary Least Squares
Sums of Squares and Cross-products: Type III
Effect sizes (Z) based on F distributions
	Df	SS	MS	Rsq	F	Z	Pr(>F)
Individual_ID	170	0.29825	0	0.50538	0	NA	0.5885
Side	1	0.00021	0	0.00036	0	NA	0.831
Individual_ID:Side	170	0.0377	0	0.06389	0	NA	0.5705		#No evidence for fluctuating asymmetry
Residuals	0	0	Inf	0
Total	341	0.59015
ProcCoord_Cc_342_wings ~ Individual_ID + Side
Analysis of Variance, using Residual Randomization
Permutation procedure: Randomization of null model residuals
Number of permutations: 1000
Estimation method: Ordinary Least Squares
Sums of Squares and Cross-products: Type II
Effect sizes (Z) based on F distributions
	Df	SS	MS	Rsq	F	Z	Pr(>F)
Individual_ID	170	0.55209	0.0032476	0.9355	14.643	17.6937	0.001	**
Side	1	0.00036	0.0003625	0.00061	1.6345	1.0314	0.164
Residuals	170	0.0377	0.0002218	0.06389					#No evidence for directional asymmetry
Total	341	0.59015

### Sheet: D. melanogaster
ProcCoord_Dr_390_wings ~ Individual_ID + Side + Individual_ID*Side
Analysis of Variance, using Residual Randomization
Permutation procedure: Randomization of null model residuals
Number of permutations: 1000
Estimation method: Ordinary Least Squares
Sums of Squares and Cross-products: Type III
Effect sizes (Z) based on F distributions
	Df	SS	MS	Rsq	F	Z	Pr(>F)
Individual_ID	194	0.097045	0.00050023	0.4833	NA	NA	0.031	*
Side	1	0.000107	0.0001068	0.00053	NA	NA	0.646
Individual_ID:Side	194	0.034166	0.00017611	0.17015	NA	NA	0.115		#No evidence for fluctuating asymmetry
Residuals	0	0	0
Total	389	0.200796
ProcCoord_Dr_390_wings ~ Individual_ID + Side
Analysis of Variance, using Residual Randomization
Permutation procedure: Randomization of null model residuals
Number of permutations: 1000
Estimation method: Ordinary Least Squares
Sums of Squares and Cross-products: Type II
Effect sizes (Z) based on F distributions
	Df	SS	MS	Rsq	F	Z	Pr(>F)
Individual_ID	194	0.166257	0.00085699	0.82799	4.8662	19.5916	0.001	**
Side	1	0.000374	0.00037415	0.00186	2.1245	1.8296	0.023	*	#Evidence for directional asymmetry, but it explains a small fraction of the total variance only
Residuals	194	0.034166	0.00017611	0.17015
Total	389	0.200796

### Sheet: M. domestica
ProcCoord_Md_212_wings ~ Individual_ID + Side + Individual_ID*Side
Analysis of Variance, using Residual Randomization
Permutation procedure: Randomization of null model residuals
Number of permutations: 1000
Estimation method: Ordinary Least Squares
Sums of Squares and Cross-products: Type III
Effect sizes (Z) based on F distributions
	Df	SS	MS	Rsq	F	Z	Pr(>F)
Individual_ID	105	0.122492	0	0.53549	0	NA	0.603
Side	1	7.9e-05	0	0.00034	0	NA	0.5005
Individual_ID:Side	105	0.026358	0	0.11523	0	NA	0.5745		#No evidence for fluctuating asymmetry
Residuals	0	0	-Inf	0
Total	211	0.228749
ProcCoord_Md_212_wings ~ Individual_ID + Side
Analysis of Variance, using Residual Randomization
Permutation procedure: Randomization of null model residuals
Number of permutations: 1000
Estimation method: Ordinary Least Squares
Sums of Squares and Cross-products: Type II
Effect sizes (Z) based on F distributions
	Df	SS	MS	Rsq	F	Z	Pr(>F)
Individual_ID	105	0.201816	0.00192205	0.88226	7.6568	18.4626	0.001	**
Side	1	0.000576	0.00057555	0.00252	2.2928	1.4063	0.095	.	#No evidence for directional asymmetry
Residuals	105	0.026358	0.00025103	0.11523
Total	211	0.228749
