## Supplementary material for "Sexual dimorphism and plasticity in wing shape in three Diptera": Suppl Table 2

### Sheet: C. capitata_total
Cc_ProcCoord_All_averaged ~ Sex*Temperature*Density
Analysis of Variance, using Residual Randomization
Permutation procedure: Randomization of null model residuals
Number of permutations: 1000
Estimation method: Ordinary Least Squares
Sums of Squares and Cross-products: Type III
Effect sizes (Z) based on F distributions
	Df	SS	MS	Rsq	F	Z	Pr(>F)
Sex	1	0.028764	0.0287638	0.111337	105.593	6.5715	0.001	**
Temperature	1	0.000696	0.0006958	0.002693	2.5541	1.8138	0.041	*
Density	2	0.000678	0.0003392	0.002626	1.2454	0.6694	0.239
Sex:Temperature	1	0.00026	0.0002604	0.001008	0.9559	0.2527	0.371	#No evidence for interaction
Sex:Density	2	0.000533	0.0002664	0.002062	0.9779	0.2262	0.404	#No evidence for interaction
Temperature:Density	2	0.00071	0.0003552	0.00275	1.3038	0.748	0.241	#No evidence for interaction
Sex:Temperature:Density	2	0.000504	0.0002521	0.001952	0.9256	0.0723	0.437	#No evidence for interaction
Residuals	159	0.043312	0.0002724	0.167651
Total	170	0.258348
Cc_ProcCoord_All_averaged ~ Sex+Temperature+Density
Analysis of Variance, using Residual Randomization
Permutation procedure: Randomization of null model residuals
Number of permutations: 1000
Estimation method: Ordinary Least Squares
Sums of Squares and Cross-products: Type II
Effect sizes (Z) based on F distributions
	Df	SS	MS	Rsq	F	Z	Pr(>F)
Sex	1	0.204948	0.204948	0.7933	738.66	6.2697	0.001	**
Temperature	1	0.003744	0.003744	0.01449	13.4956	4.4643	0.001	**
Density	2	0.001315	0.000658	0.00509	2.3698	2.0488	0.028	*
Residuals	166	0.046058	0.000277	0.17828
Total	170	0.258348

### Sheet: C. capitata_non-allometric
Cc_ResidProcCoord ~ Sex*Temperature*Density
Analysis of Variance, using Residual Randomization
Permutation procedure: Randomization of null model residuals
Number of permutations: 1000
Estimation method: Ordinary Least Squares
Sums of Squares and Cross-products: Type III
Effect sizes (Z) based on F distributions
	Df	SS	MS	Rsq	F	Z	Pr(>F)
Sex	1	0.030026	0.0300264	0.109666	115.669	6.5117	0.001	**
Temperature	1	0.002265	0.0022645	0.008271	8.7234	3.6165	0.001	**
Density	2	0.000917	0.0004586	0.00335	1.7666	1.392	0.099	.
Sex:Temperature	1	0.000313	0.0003131	0.001144	1.2061	0.5811	0.256
Sex:Density	2	0.000539	0.0002695	0.001968	1.0381	0.3464	0.354
Temperature:Density	2	0.000762	0.0003809	0.002782	1.4673	0.9779	0.185
Sex:Temperature:Density	2	0.000449	0.0002244	0.001639	0.8645	-0.0661	0.502
Residuals	159	0.041275	0.0002596	0.150748
Total	170	0.273799
Cc_ResidProcCoord ~ Sex+Temperature+Density
Analysis of Variance, using Residual Randomization
Permutation procedure: Randomization of null model residuals
Number of permutations: 1000
Estimation method: Ordinary Least Squares
Sums of Squares and Cross-products: Type II
Effect sizes (Z) based on F distributions
	Df	SS	MS	Rsq	F	Z	Pr(>F)
Sex	1	0.212758	0.212758	0.77706	800.072	6.2034	0.001	**
Temperature	1	0.011406	0.011406	0.04166	42.891	5.8462	0.001	**
Density	2	0.002041	0.001021	0.00746	3.838	2.9769	0.006	**
Residuals	166	0.044143	0.000266	0.16123
Total	170	0.273799

### Sheet: D. melanogaster_total
Dr_ProcCoord_All_averaged ~ Sex*Temperature*Density
Analysis of Variance, using Residual Randomization
Permutation procedure: Randomization of null model residuals
Number of permutations: 1000
Estimation method: Ordinary Least Squares
Sums of Squares and Cross-products: Type III
Effect sizes (Z) based on F distributions
	Df	SS	MS	Rsq	F	Z	Pr(>F)
Sex	1	0.003085	0.0030848	0.03817	14.8198	4.9172	0.001	**
Temperature	1	0.004928	0.004928	0.06098	23.6747	5.6875	0.001	**
Density	1	0.001852	0.0018523	0.02292	8.8988	4.2853	0.001	**
Sex:Temperature	1	0.000223	0.0002226	0.00275	1.0694	0.3391	0.365	#No evidence for interaction
Sex:Density	1	0.000208	0.0002077	0.00257	0.9979	0.1884	0.405	#No evidence for interaction
Temperature:Density	1	0.000168	0.0001679	0.00208	0.8067	-0.1323	0.568	#No evidence for interaction
Sex:Temperature:Density	1	0.000162	0.0001625	0.00201	0.7806	-0.2055	0.591	#No evidence for interaction
Residuals	187	0.038925	0.0002082	0.48165
Total	194	0.080816
Dr_ProcCoord_All_averaged ~ Sex+Temperature+Density
Analysis of Variance, using Residual Randomization
Permutation procedure: Randomization of null model residuals
Number of permutations: 1000
Estimation method: Ordinary Least Squares
Sums of Squares and Cross-products: Type II
Effect sizes (Z) based on F distributions
	Df	SS	MS	Rsq	F	Z	Pr(>F)
Sex	1	0.012889	0.0128887	0.15948	60.81	6.8969	0.001	**
Temperature	1	0.017834	0.0178338	0.22067	84.141	7.3836	0.001	**
Density	1	0.009349	0.0093493	0.11569	44.111	6.5407	0.001	**
Residuals	191	0.040483	0.000212	0.50092
Total	194	0.080816

### Sheet: D. melanogaster_non-allometric
Dr_ResidProcCoord ~ Sex*Temperature*Density
Analysis of Variance, using Residual Randomization
Permutation procedure: Randomization of null model residuals
Number of permutations: 1000
Estimation method: Ordinary Least Squares
Sums of Squares and Cross-products: Type III
Effect sizes (Z) based on F distributions
	Df	SS	MS	Rsq	F	Z	Pr(>F)
Sex	1	0.00086	0.0008597	0.0145	4.4887	2.9006	0.003	**
Temperature	1	0.004996	0.0049963	0.08429	26.0875	5.9903	0.001	**
Density	1	0.000567	0.0005673	0.00957	2.9621	2.1998	0.012	*
Sex:Temperature	1	0.000221	0.0002214	0.00373	1.156	0.4914	0.304
Sex:Density	1	0.000196	0.0001955	0.0033	1.0209	0.2149	0.414
Temperature:Density	1	0.000134	0.000134	0.00226	0.6997	-0.3905	0.679
Sex:Temperature:Density	1	0.000197	0.0001974	0.00333	1.0309	0.2728	0.396
Residuals	187	0.035815	0.0001915	0.60417
Total	194	0.059279
Dr_ResidProcCoord ~ Sex+Temperature+Density
Analysis of Variance, using Residual Randomization
Permutation procedure: Randomization of null model residuals
Number of permutations: 1000
Estimation method: Ordinary Least Squares
Sums of Squares and Cross-products: Type II
Effect sizes (Z) based on F distributions
	Df	SS	MS	Rsq	F	Z	Pr(>F)
Sex	1	0.003231	0.0032311	0.05451	16.45	5.4433	0.001	**
Temperature	1	0.016597	0.0165974	0.27999	84.499	7.5148	0.001	**
Density	1	0.002016	0.0020159	0.03401	10.263	4.5624	0.001	**
Residuals	191	0.037516	0.0001964	0.63288
Total	194	0.059279

### Sheet: M. domestica_total
Md_ProcCoord_All_averaged ~ Sex*Temperature*Density
Analysis of Variance, using Residual Randomization
Permutation procedure: Randomization of null model residuals
Number of permutations: 1000
Estimation method: Ordinary Least Squares
Sums of Squares and Cross-products: Type III
Effect sizes (Z) based on F distributions
	Df	SS	MS	Rsq	F	Z	Pr(>F)
Sex	1	0.000703	0.0007029	0.00711	1.0402	0.35105	0.378
Temperature	1	0.000724	0.00072419	0.00732	1.0717	0.32392	0.41
Density	2	0.000657	0.00032837	0.00664	0.4859	-1.3828	0.92
Sex:Temperature	1	0.001253	0.00125283	0.01267	1.854	1.23325	0.116	#No evidence for interaction
Sex:Density	2	0.001837	0.0009184	0.01857	1.3591	0.91118	0.172	#No evidence for interaction
Temperature:Density	2	0.001534	0.00076716	0.01551	1.1353	0.44444	0.34	#No evidence for interaction
Sex:Temperature:Density	2	0.001723	0.00086144	0.01742	1.2748	0.78608	0.224	#No evidence for interaction
Residuals	94	0.063521	0.00067575	0.64226
Total	105	0.098901
Md_ProcCoord_All_averaged ~ Sex+Temperature+Density
Analysis of Variance, using Residual Randomization
Permutation procedure: Randomization of null model residuals
Number of permutations: 1000
Estimation method: Ordinary Least Squares
Sums of Squares and Cross-products: Type II
Effect sizes (Z) based on F distributions
	Df	SS	MS	Rsq	F	Z	Pr(>F)
Sex	1	0.022486	0.0224859	0.22736	32.7885	5.5094	0.001	**
Temperature	1	0.002939	0.0029388	0.02971	4.2853	2.6245	0.003	**
Density	2	0.001502	0.0007508	0.01518	1.0948	0.4005	0.352
Residuals	101	0.069264	0.0006858	0.70034
Total	105	0.098901

### Sheet: M. domestica_non-allometric
Md_ResidProcCoord ~ Sex*Temperature*Density
Analysis of Variance, using Residual Randomization
Permutation procedure: Randomization of null model residuals
Number of permutations: 1000
Estimation method: Ordinary Least Squares
Sums of Squares and Cross-products: Type III
Effect sizes (Z) based on F distributions
	Df	SS	MS	Rsq	F	Z	Pr(>F)
Sex	1	0.000834	0.00083365	0.0082	1.2682	0.6592	0.243
Temperature	1	0.000714	0.00071425	0.00703	1.0866	0.34259	0.394
Density	2	0.000859	0.00042945	0.00845	0.6533	-0.76093	0.786
Sex:Temperature	1	0.001253	0.0012528	0.01233	1.9059	1.26816	0.106
Sex:Density	2	0.001793	0.00089626	0.01764	1.3635	0.91876	0.17
Temperature:Density	2	0.001581	0.0007905	0.01556	1.2026	0.56704	0.294
Sex:Temperature:Density	2	0.001753	0.0008765	0.01725	1.3334	0.88186	0.196
Residuals	94	0.061789	0.00065733	0.60808
Total	105	0.101613
Md_ResidProcCoord ~ Sex+Temperature+Density
Analysis of Variance, using Residual Randomization
Permutation procedure: Randomization of null model residuals
Number of permutations: 1000
Estimation method: Ordinary Least Squares
Sums of Squares and Cross-products: Type II
Effect sizes (Z) based on F distributions
	Df	SS	MS	Rsq	F	Z	Pr(>F)
Sex	1	0.024843	0.0248434	0.24449	37.1521	5.6773	0.001	**
Temperature	1	0.002913	0.002913	0.02867	4.3563	2.6311	0.003	**
Density	2	0.003468	0.001734	0.03413	2.593	2.2881	0.016	*
Residuals	101	0.067538	0.0006687	0.66466
Total	105	0.101613
