## Supplementary material for "Sexual dimorphism and plasticity in wing shape in three Diptera": Suppl Table 3

### Sheet: All Species_total
ProcCoord_All ~ Species*Sex*Tp*Ds*WCS
Analysis of Variance, using Residual Randomization
Permutation procedure: Randomization of null model residuals
Number of permutations: 1000
Estimation method: Ordinary Least Squares
Sums of Squares and Cross-products: Type III
Effect sizes (Z) based on F distributions
	Df	SS	MS	Rsq	F	Z	Pr(>F)
Species	2	0.0068	0.0033867	0.0006494	10.945	5.4865	0.001	**
Sex	1	0.0006	0.0005881	5.64e-05	1.9008	1.3629	0.086	.
Tp	1	0.0002	0.0002343	2.25e-05	0.7573	-0.1925	0.576
Ds	2	0.0006	0.0002757	5.29e-05	0.8911	-0.0851	0.535
WCS	1	0.0004	0.0003735	3.58e-05	1.2069	0.5714	0.287
Species:Sex	2	0.0011	0.0005688	0.0001091	1.8381	1.6559	0.049	*
Species:Tp	2	0.0006	0.0003219	6.17e-05	1.0403	0.3426	0.377
Sex:Tp	1	0.0003	0.0002617	2.51e-05	0.8459	-0.0059	0.519
Species:Ds	2	0.0006	0.0003081	5.91e-05	0.9958	0.1563	0.428
Sex:Ds	2	0.0008	0.0003792	7.27e-05	1.2255	0.6627	0.257
Tp:Ds	2	0.0004	0.0001792	3.44e-05	0.5792	-1.0926	0.861
Species:WCS	2	0.0017	0.0008345	0.00016	2.6969	2.3844	0.008	**	#Evidence for interaction between species and WCS (it is not possible to correct for allometry using pooled regression among species)
Sex:WCS	1	0.0006	0.0005706	5.47e-05	1.844	1.3119	0.093	.
Tp:WCS	1	0.0003	0.0002505	2.4e-05	0.8095	-0.0812	0.532
Ds:WCS	2	0.0005	0.0002732	5.24e-05	0.8831	-0.1078	0.543
Species:Sex:Tp	2	0.0006	0.0003048	5.84e-05	0.9851	0.2222	0.423
Species:Sex:Ds	2	0.001	0.0005166	9.91e-05	1.6696	1.3782	0.08	.
Species:Tp:Ds	2	0.0005	0.0002444	4.69e-05	0.7899	-0.3775	0.636
Sex:Tp:Ds	2	0.0004	0.0001841	3.53e-05	0.595	-1.073	0.856
Species:Sex:WCS	2	0.0009	0.0004486	8.6e-05	1.4497	1.0757	0.132
Species:Tp:WCS	2	0.0004	0.0001998	3.83e-05	0.6457	-0.8237	0.79
Sex:Tp:WCS	1	0.0003	0.0002916	2.8e-05	0.9424	0.1846	0.445
Species:Ds:WCS	2	0.0006	0.000284	5.45e-05	0.9178	-0.0465	0.509
Sex:Ds:WCS	2	0.0007	0.0003685	7.07e-05	1.1908	0.6026	0.272
Tp:Ds:WCS	2	0.0004	0.0001807	3.46e-05	0.584	-1.0726	0.855
Species:Sex:Tp:Ds	2	0.0005	0.000269	5.16e-05	0.8694	-0.1926	0.583
Species:Sex:Tp:WCS	2	0.0005	0.0002475	4.75e-05	0.8	-0.2806	0.622
Species:Sex:Ds:WCS	2	0.0009	0.0004508	8.64e-05	1.4568	1.0547	0.156
Species:Tp:Ds:WCS	2	0.0004	0.0002176	4.17e-05	0.7032	-0.6335	0.737
Sex:Tp:Ds:WCS	2	0.0004	0.0001992	3.82e-05	0.6439	-0.8772	0.817
Species:Sex:Tp:Ds:WCS	2	0.0006	0.0002954	5.66e-05	0.9548	0.0306	0.494
Residuals	416	0.1287	0.0003094	0.0123406
Total	471	10.4308

### Sheet: C. capitata_total
Cc_ProcCoord_All_averaged ~ Sex*Temperature*Density*WCS
Analysis of Variance, using Residual Randomization
Permutation procedure: Randomization of null model residuals
Number of permutations: 1000
Estimation method: Ordinary Least Squares
Sums of Squares and Cross-products: Type III
Effect sizes (Z) based on F distributions
	Df	SS	MS	Rsq	F	Z	Pr(>F)
Sex	1	0.000686	0.00068619	0.002656	2.8161	1.92025	0.037	*
Temperature	1	0.000247	0.00024658	0.000954	1.0119	0.36477	0.346
Density	2	0.000539	0.00026964	0.002087	1.1066	0.49771	0.308
WCS	1	0.000125	0.00012548	0.000486	0.5149	-0.72232	0.755
Sex:Temperature	1	9.8e-05	9.826e-05	0.00038	0.4033	-1.12095	0.888
Sex:Density	2	0.000693	0.00034656	0.002683	1.4222	0.99443	0.168
Temperature:Density	2	0.000358	0.00017923	0.001388	0.7355	-0.35215	0.61
Sex:WCS	1	0.000761	0.00076139	0.002947	3.1247	2.07954	0.024	*	#Evidence for interaction between Sex and WCS
Temperature:WCS	1	0.000262	0.0002616	0.001013	1.0736	0.4568	0.311
Density:WCS	2	0.000543	0.00027143	0.002101	1.1139	0.51138	0.309
Sex:Temperature:Density	2	0.000368	0.00018412	0.001425	0.7556	-0.31246	0.615
Sex:Temperature:WCS	1	0.00011	0.00011015	0.000426	0.452	-0.94676	0.837
Sex:Density:WCS	2	0.0007	0.0003499	0.002709	1.436	1.01621	0.165
Temperature:Density:WCS	2	0.000361	0.0001807	0.001399	0.7416	-0.33602	0.614
Sex:Temperature:Density:WCS	2	0.000398	0.00019923	0.001542	0.8176	-0.15145	0.558
Residuals	147	0.03582	0.00024367	0.138649
Total	170	0.258348
Cc_ProcCoord_All_averaged ~ Sex+Temperature+Density+WCS
Analysis of Variance, using Residual Randomization
Permutation procedure: Randomization of null model residuals
Number of permutations: 1000
Estimation method: Ordinary Least Squares
Sums of Squares and Cross-products: Type II
Effect sizes (Z) based on F distributions
	Df	SS	MS	Rsq	F	Z	Pr(>F)
Sex	1	0.152176	0.152176	0.58904	569.147	6.5488	0.001	**
Temperature	1	0.003173	0.003173	0.01228	11.8685	4.2327	0.001	**
Density	2	0.000783	0.000391	0.00303	1.4637	1.0499	0.151
WCS	1	0.001941	0.001941	0.00751	7.2602	3.4004	0.001	**
Residuals	165	0.044117	0.000267	0.17077
Total	170	0.258348

### Sheet: D. melanogaster_total
Dr_ProcCoord_All_averaged ~ Sex*Temperature*Density*WCS
Analysis of Variance, using Residual Randomization
Permutation procedure: Randomization of null model residuals
Number of permutations: 1000
Estimation method: Ordinary Least Squares
Sums of Squares and Cross-products: Type III
Effect sizes (Z) based on F distributions
	Df	SS	MS	Rsq	F	Z	Pr(>F)
Sex	1	0.000372	0.0003722	0.00461	2.0694	1.61873	0.053	.
Temperature	1	0.000103	0.00010277	0.00127	0.5714	-0.71608	0.772
Density	1	0.000431	0.0004308	0.00533	2.3952	1.80399	0.031	*
WCS	1	0.000556	0.00055564	0.00688	3.0893	2.22882	0.017	*
Sex:Temperature	1	0.000349	0.00034914	0.00432	1.9412	1.47248	0.064	.
Sex:Density	1	0.000338	0.00033819	0.00418	1.8803	1.43285	0.079	.
Temperature:Density	1	8.5e-05	8.524e-05	0.00105	0.4739	-1.09822	0.868
Sex:WCS	1	0.000362	0.00036178	0.00448	2.0115	1.56206	0.06	.
Temperature:WCS	1	0.000108	0.00010793	0.00134	0.6001	-0.63359	0.735
Density:WCS	1	0.000419	0.00041945	0.00519	2.3321	1.75926	0.034	*	#Evidence for interaction between Density and WCS
Sex:Temperature:Density	1	0.000379	0.00037929	0.00469	2.1088	1.63651	0.05	.
Sex:Temperature:WCS	1	0.000381	0.00038089	0.00471	2.1177	1.62642	0.047	*	#Evidence for interaction between Sex, Temperature, and WCS
Sex:Density:WCS	1	0.000322	0.0003222	0.00399	1.7914	1.34468	0.095	.
Temperature:Density:WCS	1	7.5e-05	7.542e-05	0.00093	0.4193	-1.32724	0.899
Sex:Temperature:Density:WCS	1	0.000411	0.00041148	0.00509	2.2878	1.79688	0.041	*	#Evidence for interaction between Sex, Temperature, Density, and WCS
Residuals	179	0.032195	0.00017986	0.39837
Total	194	0.080816
Dr_ProcCoord_All_averaged ~ Sex+Temperature+Density+WCS
Analysis of Variance, using Residual Randomization
Permutation procedure: Randomization of null model residuals
Number of permutations: 1000
Estimation method: Ordinary Least Squares
Sums of Squares and Cross-products: Type II
Effect sizes (Z) based on F distributions
	Df	SS	MS	Rsq	F	Z	Pr(>F)
Sex	1	0.000847	0.0008468	0.01048	4.2945	2.8841	0.002	**
Temperature	1	0.010386	0.0103858	0.12851	52.6714	6.5635	0.001	**
Density	1	0.000872	0.0008716	0.01078	4.4202	3.0079	0.001	**
WCS	1	0.003018	0.0030184	0.03735	15.3077	5.1252	0.001	**
Residuals	190	0.037464	0.0001972	0.46357
Total	194	0.080816

### Sheet: M. domestica_total
Md_ProcCoord_All_averaged ~ Sex*Temperature*Density*WCS
Analysis of Variance, using Residual Randomization
Permutation procedure: Randomization of null model residuals
Number of permutations: 1000
Estimation method: Ordinary Least Squares
Sums of Squares and Cross-products: Type III
Effect sizes (Z) based on F distributions
	Df	SS	MS	Rsq	F	Z	Pr(>F)
Sex	1	0.001319	0.00131949	0.01334	2.0043	1.3805	0.076	.
Temperature	1	0.001294	0.00129365	0.01308	1.965	1.30963	0.094	.
Density	2	0.001498	0.00074922	0.01515	1.138	0.49286	0.313
WCS	1	0.000961	0.00096055	0.00971	1.459	0.86872	0.183
Sex:Temperature	1	0.001327	0.00132738	0.01342	2.0162	1.34171	0.076	.
Sex:Density	2	0.001783	0.00089157	0.01803	1.3543	0.86791	0.19
Temperature:Density	2	0.002334	0.00116694	0.0236	1.7725	1.38981	0.084	.
Sex:WCS	1	0.001365	0.00136505	0.0138	2.0735	1.43514	0.071	.
Temperature:WCS	1	0.001231	0.0012313	0.01245	1.8703	1.24421	0.104
Density:WCS	2	0.001465	0.00073251	0.01481	1.1127	0.44533	0.334
Sex:Temperature:Density	2	0.001507	0.00075326	0.01523	1.1442	0.47567	0.342
Sex:Temperature:WCS	1	0.001276	0.00127602	0.0129	1.9382	1.27725	0.087	.
Sex:Density:WCS	2	0.001701	0.00085048	0.0172	1.2918	0.76135	0.227
Temperature:Density:WCS	2	0.00219	0.00109498	0.02214	1.6632	1.26231	0.108
Sex:Temperature:Density:WCS	2	0.0014	0.00070018	0.01416	1.0635	0.31632	0.39
Residuals	82	0.053984	0.00065834	0.54584
Total	105	0.098901
Md_ProcCoord_All_averaged ~ Sex+Temperature+Density+WCS
Analysis of Variance, using Residual Randomization
Permutation procedure: Randomization of null model residuals
Number of permutations: 1000
Estimation method: Ordinary Least Squares
Sums of Squares and Cross-products: Type II
Effect sizes (Z) based on F distributions
	Df	SS	MS	Rsq	F	Z	Pr(>F)
Sex	1	0.020313	0.020313	0.20539	30.1021	5.5193	0.001	**
Temperature	1	0.002895	0.0028951	0.02927	4.2903	2.6048	0.003	**
Density	2	0.001721	0.0008606	0.0174	1.2754	0.6993	0.245
WCS	1	0.001784	0.0017839	0.01804	2.6435	1.7627	0.038	*
Residuals	100	0.067481	0.0006748	0.6823
Total	105	0.098901

### Sheet: C. capitata_non allometric
Cc_ResidProcCoord ~ Sex*Temperature*Density*WCS
Analysis of Variance, using Residual Randomization
Permutation procedure: Randomization of null model residuals
Number of permutations: 1000
Estimation method: Ordinary Least Squares
Sums of Squares and Cross-products: Type III
Effect sizes (Z) based on F distributions
	Df	SS	MS	Rsq	F	Z	Pr(>F)
Sex	1	0.000686	0.00068619	0.002506	2.8161	1.92025	0.037	*
Temperature	1	0.000247	0.00024658	0.000901	1.0119	0.36477	0.346
Density	2	0.000539	0.00026964	0.00197	1.1066	0.49771	0.308
WCS	1	0.000131	0.00013061	0.000477	0.536	-0.6601	0.736
Sex:Temperature	1	9.8e-05	9.826e-05	0.000359	0.4033	-1.12095	0.888
Sex:Density	2	0.000693	0.00034656	0.002531	1.4222	0.99443	0.168
Temperature:Density	2	0.000358	0.00017923	0.001309	0.7355	-0.35215	0.61
Sex:WCS	1	0.000761	0.00076139	0.002781	3.1247	2.07954	0.024	*
Temperature:WCS	1	0.000262	0.0002616	0.000955	1.0736	0.4568	0.311
Density:WCS	2	0.000543	0.00027143	0.001983	1.1139	0.51138	0.309
Sex:Temperature:Density	2	0.000368	0.00018412	0.001345	0.7556	-0.31246	0.615
Sex:Temperature:WCS	1	0.00011	0.00011015	0.000402	0.452	-0.94676	0.837
Sex:Density:WCS	2	0.0007	0.0003499	0.002556	1.436	1.01621	0.165
Temperature:Density:WCS	2	0.000361	0.0001807	0.00132	0.7416	-0.33602	0.614
Sex:Temperature:Density:WCS	2	0.000398	0.00019923	0.001455	0.8176	-0.15145	0.558
Residuals	147	0.03582	0.00024367	0.130824
Total	170	0.273799
Cc_ResidProcCoord ~ Sex+Temperature+Density+WCS
Analysis of Variance, using Residual Randomization
Permutation procedure: Randomization of null model residuals
Number of permutations: 1000
Estimation method: Ordinary Least Squares
Sums of Squares and Cross-products: Type II
Effect sizes (Z) based on F distributions
	Df	SS	MS	Rsq	F	Z	Pr(>F)
Sex	1	0.152176	0.152176	0.5558	569.147	6.5488	0.001	**
Temperature	1	0.003173	0.003173	0.01159	11.8685	4.2327	0.001	**
Density	2	0.000783	0.000391	0.00286	1.4637	1.0499	0.151
WCS	1	2.6e-05	2.6e-05	0.0001	0.098	-3.1499	0.999		#The complete absence of association with size confirms the size correction
Residuals	165	0.044117	0.000267	0.16113
Total	170	0.273799

### Sheet: D. melanogaster_non-allometric
Dr_ResidProcCoord ~ Sex*Temperature*Density*WCS
Analysis of Variance, using Residual Randomization
Permutation procedure: Randomization of null model residuals
Number of permutations: 1000
Estimation method: Ordinary Least Squares
Sums of Squares and Cross-products: Type III
Effect sizes (Z) based on F distributions
	Df	SS	MS	Rsq	F	Z	Pr(>F)
Sex	1	0.000372	0.0003722	0.00628	2.0694	1.61873	0.053	.
Temperature	1	0.000103	0.00010277	0.00173	0.5714	-0.71608	0.772
Density	1	0.000431	0.0004308	0.00727	2.3952	1.80399	0.031	*
WCS	1	0.0004	0.00039963	0.00674	2.2219	1.66927	0.045	*
Sex:Temperature	1	0.000349	0.00034914	0.00589	1.9412	1.47248	0.064	.
Sex:Density	1	0.000338	0.00033819	0.00571	1.8803	1.43285	0.079	.
Temperature:Density	1	8.5e-05	8.524e-05	0.00144	0.4739	-1.09822	0.868
Sex:WCS	1	0.000362	0.00036178	0.0061	2.0115	1.56206	0.06	.
Temperature:WCS	1	0.000108	0.00010793	0.00182	0.6001	-0.63359	0.735
Density:WCS	1	0.000419	0.00041945	0.00708	2.3321	1.75926	0.034	*
Sex:Temperature:Density	1	0.000379	0.00037929	0.0064	2.1088	1.63651	0.05	.
Sex:Temperature:WCS	1	0.000381	0.00038089	0.00643	2.1177	1.62642	0.047	*
Sex:Density:WCS	1	0.000322	0.0003222	0.00544	1.7914	1.34468	0.095	.
Temperature:Density:WCS	1	7.5e-05	7.542e-05	0.00127	0.4193	-1.32724	0.899
Sex:Temperature:Density:WCS	1	0.000411	0.00041148	0.00694	2.2878	1.79688	0.041	*
Residuals	179	0.032195	0.00017986	0.54311
Total	194	0.059279
Dr_ResidProcCoord ~ Sex+Temperature+Density+WCS
Analysis of Variance, using Residual Randomization
Permutation procedure: Randomization of null model residuals
Number of permutations: 1000
Estimation method: Ordinary Least Squares
Sums of Squares and Cross-products: Type II
Effect sizes (Z) based on F distributions
	Df	SS	MS	Rsq	F	Z	Pr(>F)
Sex	1	0.000847	0.0008468	0.01428	4.2945	2.8841	0.002	**
Temperature	1	0.010386	0.0103858	0.1752	52.6714	6.5635	0.001	**
Density	1	0.000872	0.0008716	0.0147	4.4202	3.0079	0.001	**
WCS	1	5.2e-05	5.22e-05	0.00088	0.2649	-2.1219	0.984		#The complete absence of association with size confirms the size correction
Residuals	190	0.037464	0.0001972	0.632
Total	194	0.059279

### Sheet: M. domestica_non allometric
Md_ResidProcCoord ~ Sex*Temperature*Density*WCS
Analysis of Variance, using Residual Randomization
Permutation procedure: Randomization of null model residuals
Number of permutations: 1000
Estimation method: Ordinary Least Squares
Sums of Squares and Cross-products: Type III
Effect sizes (Z) based on F distributions
	Df	SS	MS	Rsq	F	Z	Pr(>F)
Sex	1	0.001319	0.00131949	0.01299	2.0043	1.3805	0.076	.
Temperature	1	0.001294	0.00129365	0.01273	1.965	1.30963	0.094	.
Density	2	0.001498	0.00074922	0.01475	1.138	0.49286	0.313
WCS	1	0.000809	0.00080862	0.00796	1.2283	0.62511	0.272
Sex:Temperature	1	0.001327	0.00132738	0.01306	2.0162	1.34171	0.076	.
Sex:Density	2	0.001783	0.00089157	0.01755	1.3543	0.86791	0.19
Temperature:Density	2	0.002334	0.00116694	0.02297	1.7725	1.3898	0.084	.
Sex:WCS	1	0.001365	0.00136505	0.01343	2.0735	1.43514	0.071	.
Temperature:WCS	1	0.001231	0.0012313	0.01212	1.8703	1.24421	0.104
Density:WCS	2	0.001465	0.00073251	0.01442	1.1127	0.44533	0.334
Sex:Temperature:Density	2	0.001507	0.00075326	0.01483	1.1442	0.47567	0.342
Sex:Temperature:WCS	1	0.001276	0.00127602	0.01256	1.9382	1.27725	0.087	.
Sex:Density:WCS	2	0.001701	0.00085048	0.01674	1.2918	0.76135	0.227
Temperature:Density:WCS	2	0.00219	0.00109498	0.02155	1.6632	1.26231	0.108
Sex:Temperature:Density:WCS	2	0.0014	0.00070018	0.01378	1.0635	0.31631	0.39
Residuals	82	0.053984	0.00065834	0.53127
Total	105	0.101613
Md_ResidProcCoord ~ Sex+Temperature+Density+WCS
Analysis of Variance, using Residual Randomization
Permutation procedure: Randomization of null model residuals
Number of permutations: 1000
Estimation method: Ordinary Least Squares
Sums of Squares and Cross-products: Type II
Effect sizes (Z) based on F distributions
	Df	SS	MS	Rsq	F	Z	Pr(>F)
Sex	1	0.020313	0.0203131	0.19991	30.1021	5.5193	0.001	**
Temperature	1	0.002895	0.0028951	0.02849	4.2903	2.6048	0.003	**
Density	2	0.001721	0.0008606	0.01694	1.2754	0.6993	0.245
WCS	1	5.8e-05	5.77e-05	0.00057	0.0856	-3.5802	1		#The complete absence of association with size confirms the size correction
Residuals	100	0.067481	0.0006748	0.66409
Total	105	0.101613
