## Supplementary material for "Sexual dimorphism and plasticity in wing shape in three Diptera": Suppl Table 4

### Sheet: C. capitata
	Sum	Sq	Df	F value	Pr(>F)
(Intercept)	0.0016964	1	26.9388	6.864e-07	***
Sex	0.0005707	1	9.0636	0.00307	**
Temperature	1.92e-05	1	0.3056	0.581245
Density	0.0007291	2	5.7889	0.003802	**
WCS	0.0021905	1	34.7862	2.428e-08	***
Sex:Temperature	1.9e-06	1	0.0294	0.864096
Sex:Density	0.0002756	2	2.1886	0.115717
Temperature:Density	8.13e-05	2	0.6453	0.525966
Sex:WCS	0.0007284	1	11.5667	0.0008648	***	#The impact of size on shape is different between sexes.
Temperature:WCS	3.5e-06	1	0.056	0.81328
Density:WCS	0.0006665	2	5.2918	0.0060364	**
Sex:Temperature:Density	4.55e-05	2	0.3617	0.697141
Sex:Temperature:WCS	6.8e-06	1	0.1075	0.743495
Sex:Density:WCS	0.0002533	2	2.0111	0.137504
Temperature:Density:WCS	7.15e-05	2	0.5675	0.568153
Sex:Temperature:Density:WCS	5.34e-05	2	0.4238	0.655339
Residuals	0.0092568	147
lm(RegScore1 ~ Sex*Temperature*Density*WCS, contrasts=list(Sex=contr.sum, Temperature=contr.sum, Density=contr.sum), data=Cc_RegScores)
Anova(fitCc, type="III")
Anova Table (Type III tests)
Response: RegScore1

### Sheet: D. melanogaster
	Sum	Sq	Df	F value	Pr(>F)
(Intercept)	0.0013085	1	41.0028	1.297e-09	***
Sex	6.11e-05	1	1.9136	0.16829
Temperature	6.61e-05	1	2.0727	0.15171
Density	4.47e-05	1	1.4008	0.23816
WCS	0.0011132	1	34.8828	1.725e-08	***
Sex:Temperature	0.0001424	1	4.4621	0.03604	*
Sex:Density	4.36e-05	1	1.3652	0.24419
Temperature:Density	1.66e-05	1	0.5193	0.47209
Sex:WCS	5.63e-05	1	1.7647	0.18573
Temperature:WCS	8.68e-05	1	2.7201	0.10084
Density:WCS	5e-05	1	1.5681	0.21212
Sex:Temperature:Density	8.57e-05	1	2.684	0.10312
Sex:Temperature:WCS	0.0001494	1	4.6803	0.03184	*	#The impact of size on shape is different between sexes and rearing temperatures
Sex:Density:WCS	3.12e-05	1	0.9785	0.32391
Temperature:Density:WCS	2.58e-05	1	0.8091	0.36958
Sex:Temperature:Density:WCS	8.67e-05	1	2.7175	0.10101
Residuals	0.0057123	179
lm(RegScore1 ~ Sex*Temperature*Density*WCS, contrasts=list(Sex=contr.sum, Temperature=contr.sum, Density=contr.sum), data=Dr_RegScores)
Anova(fitDr, type="III")
Anova Table (Type III tests)
Response: RegScore1

### Sheet: M. domestica
	Sum	Sq	Df	F value	Pr(>F)
(Intercept)	0.0001016	1	0.9199	0.340323
Sex	3.3e-05	1	0.2986	0.58623
Temperature	8.9e-06	1	0.0807	0.777066
Density	3.3e-05	2	0.1493	0.861507
WCS	0.0010716	1	9.7059	0.002531	**
Sex:Temperature	0.0001071	1	0.97	0.327589
Sex:Density	9.22e-05	2	0.4177	0.65995
Temperature:Density	0.0005876	2	2.6611	0.0759	.
Sex:WCS	7.36e-05	1	0.6662	0.416727
Temperature:WCS	7.9e-06	1	0.0712	0.790334
Density:WCS	1.72e-05	2	0.0777	0.925272
Sex:Temperature:Density	1.4e-06	2	0.0065	0.993549
Sex:Temperature:WCS	0.0001052	1	0.9526	0.331924
Sex:Density:WCS	8.03e-05	2	0.3636	0.696288
Temperature:Density:WCS	0.0005713	2	2.5872	0.081358	.
Sex:Temperature:Density:WCS	6e-07	2	0.0027	0.997272
Residuals	0.0090532	82
lm(RegScore1 ~ Sex*Temperature*Density*WCS, contrasts=list(Sex=contr.sum, Temperature=contr.sum, Density=contr.sum), data=Md_RegScores)
Anova(fitMd, type="III")
Anova Table (Type III tests)
Response: RegScore1
