## Supplementary material for "Sexual dimorphism and plasticity in wing shape in three Diptera": Suppl Table 5

### Sheet: sex
	total shape difference		non-allometric shape difference
Comparison	ProcDist	p-val (DFA, 1000 perm.)	ProcDist	p-val (DFA, 1000 perm.)
C. capitata	0.0698228	<.0001	0.0712794	<.0001
D. melaogaster	0.0163309	<.0001	0.0081751	<.0001
M. domestica	0.0310058	<.0001	0.0323877	<.0001

### Sheet: temperature
	total shape difference		non-allometric shape difference
Comparison	ProcDist	p-val (DFA, 1000 perm.)	ProcDist	p-val (DFA, 1000 perm.)
C. capitata	0.0121295	0.033	0.0191028	<.0001
D. melaogaster	0.0194884	<.0001	0.0186714	<.0001
M. domestica	0.0146443	<.0001	0.0146421	<.0001
Notes:
C. capitata: 18°C vs. 28°C
D. melanogaster: 18°C vs. 25°C
M. domestica: 18°C vs. room temperature

### Sheet: density
	total shape difference		non-allometric shape difference
Comparison	ProcDist	p-val (DFA, 1000 perm.)	ProcDist	p-val (DFA, 1000 perm.)
C. capitata	0.00633682	0.415	0.00812149	0.021
D. melaogaster	0.0140628	<.0001	0.00742879	<.0001
M. domestica	0.00814587	0.274	0.0135797	0.01
Notes:
C. capitata & D. melanogaster: 25 vs. 300
M. domestica: 10 vs. 40

### Sheet: temperature split by sex
Comparison	ProcDist	p-val (DFA, 1000 perm.)
C. capitata (females)	0.0181652	<.0001
C. capitata (males)	0.0162954	<.0001
D. melanogaster (females)	0.0202969	<.0001
D. melanogaster (males)	0.0171689	<.0001
M. domestica (females)	0.0105042	0.087
M. domestica (males)	0.0154797	0.002
Notes:
non-allometric shape differences
C. capitata: 18°C vs. 28°C
D. melanogaster: 18°C vs. 25°C
M. domestica: 18°C vs. room temperature

### Sheet: density split by sex
Comparison	ProcDist	p-val (DFA, 1000 perm.)
C. capitata (females)	0.0103488	0.009
C. capitata (males)	0.00812149	0.021
D. melanogaster (females)	0.00705317	0.004
D. melanogaster (males)	0.00742879	<.0001
M. domestica (females)	0.0135633	0.059
M. domestica (males)	0.0157589	0.001
Notes:
non-allometric shape differences
C. capitata & D. melanogaster: 25 vs. 300
M. domestica: 10 vs. 40
